# Identification and characterization of long noncoding RNAs and their association with acquisition of blood meal in *Culex quinquefasciatus*

**DOI:** 10.1101/2020.03.06.980359

**Authors:** Azali Azlan, Mardani Abdul Halim, Faisal Mohamad, Ghows Azzam

## Abstract

The Southern house mosquito, *Culex quinquefasciatus* (*Cx. quinquefasciatus*) is an important vector that transmit multiple diseases including West Nile encephalitis, Japanese encephalitis, St. Louis encephalitis and lymphatic filariasis. Long noncoding RNAs (lncRNAs) involve in many biological processes such development, infection, and virus-host interaction. However, there is no systematic identification and characterization of lncRNAs in *Cx. quinquefasciatus*. Here, we report the first ever lncRNA identification in *Cx. quinquefasciatus*. By using 31 public RNA-seq datasets, a total of 4,763 novel lncRNA transcripts were identified, of which 3,591, 569, and 603 were intergenic, intronic, and antisense respectively. Examination of genomic features revealed that *Cx. quinquefasciatus* shared similar characteristics with other species such as short in length, low GC content, low sequence conservation, and low coding potential. Furthermore, compared to protein-coding genes, *Cx. quinquefasciatus* lncRNAs had lower expression values, and tended to be expressed in temporally-specific fashion. In addition, weighted correlation network and functional annotation analyses showed that lncRNAs may have roles in blood meal acquisition of adult female *Cx. quinquefasciatus* mosquitoes. This study presents the first systematic identification and analysis of *Cx. quinquefasciatus* lncRNAs and their association with blood feeding. Results generated from this study will facilitate future investigation on the function of *Cx. quinquefasciatus* lncRNAs.
