## Supplementary Data 4 for "Identification and characterization of long noncoding RNAs and their association with acquisition of blood meal in *Culex quinquefasciatus*"

### Sheet: Green 2 hours
Green 2 hours
source	term_name	term_id	adjusted_p_value	negative_log10_of_adjusted_p_value
GO:Molecular Function	actin filament binding	GO:0051015	0.00182298	2.73922
GO:Molecular Function	actin binding	GO:0003779	0.00196477	2.70669
GO:Molecular Function	4-alpha-glucanotransferase activity	GO:0004134	0.022714	1.64371
GO:Molecular Function	AMP deaminase activity	GO:0003876	0.022714	1.64371
GO:Molecular Function	glycogen debranching enzyme activity	GO:0004133	0.022714	1.64371
GO:Molecular Function	alpha-glucosidase activity	GO:0090599	0.022714	1.64371
GO:Molecular Function	amylo-alpha-1,6-glucosidase activity	GO:0004135	0.022714	1.64371
GO:Molecular Function	adenosine-phosphate deaminase activity	GO:0047623	0.022714	1.64371
GO:Biological Process	carbohydrate catabolic process	GO:0016052	5.69192e-05	4.24474
GO:Biological Process	nucleobase-containing small molecule metabolic process	GO:0055086	0.00382844	2.41698
GO:Biological Process	nucleotide metabolic process	GO:0009117	0.00385439	2.41404
GO:Biological Process	nucleoside phosphate metabolic process	GO:0006753	0.00385439	2.41404
GO:Biological Process	purine ribonucleotide metabolic process	GO:0009150	0.00562839	2.24962
GO:Biological Process	purine nucleotide metabolic process	GO:0006163	0.00611897	2.21332
GO:Biological Process	ribose phosphate metabolic process	GO:0019693	0.0114705	1.94042
GO:Biological Process	ribonucleotide metabolic process	GO:0009259	0.0114705	1.94042
GO:Biological Process	purine-containing compound metabolic process	GO:0072521	0.0114705	1.94042
GO:Biological Process	glycolytic process	GO:0006096	0.0145325	1.83766
GO:Biological Process	ATP generation from ADP	GO:0006757	0.0145325	1.83766
GO:Biological Process	nucleotide phosphorylation	GO:0046939	0.0221014	1.65558
GO:Biological Process	ADP metabolic process	GO:0046031	0.0221014	1.65558
GO:Biological Process	nucleoside diphosphate phosphorylation	GO:0006165	0.0221014	1.65558
GO:Biological Process	purine ribonucleoside diphosphate metabolic process	GO:0009179	0.0268084	1.57173
GO:Biological Process	ribonucleoside diphosphate metabolic process	GO:0009185	0.0268084	1.57173
GO:Biological Process	purine nucleoside diphosphate metabolic process	GO:0009135	0.0268084	1.57173
GO:Biological Process	glucan catabolic process	GO:0009251	0.0448394	1.34834
GO:Biological Process	purine nucleotide salvage	GO:0032261	0.0448394	1.34834
GO:Biological Process	IMP salvage	GO:0032264	0.0448394	1.34834
GO:Biological Process	cellular polysaccharide catabolic process	GO:0044247	0.0448394	1.34834
GO:Biological Process	glycogen catabolic process	GO:0005980	0.0448394	1.34834
GO:Biological Process	polysaccharide catabolic process	GO:0000272	0.0448394	1.34834
GO:Biological Process	nucleoside diphosphate metabolic process	GO:0009132	0.0453165	1.34374
GO:Biological Process	pyruvate metabolic process	GO:0006090	0.0453165	1.34374
GO:Cellular Component	cytoskeleton	GO:0005856	0.000107191	3.96984
GO:Cellular Component	actin cytoskeleton	GO:0015629	0.0113911	1.94344
GO:Cellular Component	sarcoplasmic reticulum membrane	GO:0033017	0.0167789	1.77524
GO:Cellular Component	sarcoplasmic reticulum	GO:0016529	0.0167789	1.77524
GO:Cellular Component	sarcoplasm	GO:0016528	0.0167789	1.77524
GO:Cellular Component	myosin complex	GO:0016459	0.0487647	1.31189

### Sheet: Brown 2 hours
Brown 2 hours
source	term_name	term_id	adjusted_p_value	negative_log10_of_adjusted_p_value
GO:Molecular Function	threonine-type endopeptidase activity	GO:0004298	3.25281e-12	11.4877
GO:Molecular Function	threonine-type peptidase activity	GO:0070003	3.25281e-12	11.4877
GO:Molecular Function	structural constituent of cuticle	GO:0042302	2.76814e-07	6.55781
GO:Molecular Function	catalytic activity	GO:0003824	8.96736e-06	5.04734
GO:Molecular Function	catalytic activity, acting on a protein	GO:0140096	0.000385432	3.41405
GO:Molecular Function	peptidase activity	GO:0008233	0.00548541	2.26079
GO:Molecular Function	N-acylsphingosine amidohydrolase activity	GO:0017040	0.0204219	1.6899
GO:Molecular Function	ceramidase activity	GO:0102121	0.0204219	1.6899
GO:Molecular Function	fatty acid synthase activity	GO:0004312	0.0204219	1.6899
GO:Molecular Function	structural constituent of cytoskeleton	GO:0005200	0.0207886	1.68217
GO:Molecular Function	hydrolase activity	GO:0016787	0.036826	1.43385
GO:Biological Process	protein catabolic process	GO:0030163	1.02658e-13	12.9886
GO:Biological Process	organonitrogen compound catabolic process	GO:1901565	1.23629e-11	10.9079
GO:Biological Process	proteolysis involved in cellular protein catabolic process	GO:0051603	7.19813e-10	9.14278
GO:Biological Process	cellular protein catabolic process	GO:0044257	1.3241e-09	8.87808
GO:Biological Process	macromolecule catabolic process	GO:0009057	1.9467e-09	8.7107
GO:Biological Process	organic substance catabolic process	GO:1901575	1.04604e-07	6.98045
GO:Biological Process	carbohydrate metabolic process	GO:0005975	3.2938e-07	6.4823
GO:Biological Process	catabolic process	GO:0009056	9.22037e-07	6.03525
GO:Biological Process	cellular macromolecule catabolic process	GO:0044265	1.22067e-06	5.9134
GO:Biological Process	regulation of protein catabolic process	GO:0042176	8.73137e-06	5.05892
GO:Biological Process	proteasomal protein catabolic process	GO:0010498	2.52768e-05	4.59728
GO:Biological Process	cellular catabolic process	GO:0044248	4.97194e-05	4.30347
GO:Biological Process	proteolysis	GO:0006508	0.000595719	3.22496
GO:Biological Process	ubiquitin-dependent protein catabolic process	GO:0006511	0.000777167	3.10949
GO:Biological Process	modification-dependent protein catabolic process	GO:0019941	0.000777167	3.10949
GO:Biological Process	modification-dependent macromolecule catabolic process	GO:0043632	0.000777167	3.10949
GO:Biological Process	regulation of catabolic process	GO:0009894	0.000801158	3.09628
GO:Biological Process	glucan metabolic process	GO:0044042	0.0117207	1.93105
GO:Biological Process	cellular glucan metabolic process	GO:0006073	0.0117207	1.93105
GO:Biological Process	glycogen metabolic process	GO:0005977	0.0117207	1.93105
GO:Biological Process	polysaccharide metabolic process	GO:0005976	0.0117207	1.93105
GO:Biological Process	cellular polysaccharide metabolic process	GO:0044264	0.0117207	1.93105
GO:Biological Process	energy reserve metabolic process	GO:0006112	0.0117207	1.93105
GO:Biological Process	cellular carbohydrate metabolic process	GO:0044262	0.0212071	1.67352
GO:Biological Process	proteasome-mediated ubiquitin-dependent protein catabolic process	GO:0043161	0.0213291	1.67103
GO:Biological Process	organonitrogen compound metabolic process	GO:1901564	0.0381708	1.41827
GO:Biological Process	positive regulation of proteasomal protein catabolic process	GO:1901800	0.0463766	1.3337
GO:Biological Process	positive regulation of proteolysis involved in cellular protein catabolic process	GO:1903052	0.0463766	1.3337
GO:Biological Process	positive regulation of cellular catabolic process	GO:0031331	0.0463766	1.3337
GO:Biological Process	positive regulation of catabolic process	GO:0009896	0.0463766	1.3337
GO:Biological Process	positive regulation of protein catabolic process	GO:0045732	0.0463766	1.3337
GO:Biological Process	positive regulation of cellular protein catabolic process	GO:1903364	0.0463766	1.3337
GO:Cellular Component	endopeptidase complex	GO:1905369	1.79166e-25	24.7467
GO:Cellular Component	proteasome complex	GO:0000502	1.79166e-25	24.7467
GO:Cellular Component	peptidase complex	GO:1905368	1.68106e-22	21.7744
GO:Cellular Component	proteasome core complex	GO:0005839	1.26147e-13	12.8991
GO:Cellular Component	catalytic complex	GO:1902494	1.94371e-09	8.71137
GO:Cellular Component	proteasome core complex, alpha-subunit complex	GO:0019773	1.29793e-07	6.88675
GO:Cellular Component	proteasome regulatory particle	GO:0005838	4.8303e-05	4.31603
GO:Cellular Component	proteasome accessory complex	GO:0022624	7.88887e-05	4.10299
GO:Cellular Component	proteasome regulatory particle, base subcomplex	GO:0008540	0.0014115	2.85032
GO:Cellular Component	COP9 signalosome	GO:0008180	0.0373033	1.42825

### Sheet: Magenta 12 hours
Magenta 12 hours
source	term_name	term_id	adjusted_p_value	negative_log10_of_adjusted_p_value
GO:Molecular Function	RNA polymerase II proximal promoter sequence-specific DNA binding	GO:0000978	5.2918e-05	4.2764
GO:Molecular Function	proximal promoter sequence-specific DNA binding	GO:0000987	5.2918e-05	4.2764
GO:Molecular Function	RNA polymerase II regulatory region sequence-specific DNA binding	GO:0000977	0.000176322	3.75369
GO:Molecular Function	RNA polymerase II regulatory region DNA binding	GO:0001012	0.000176322	3.75369
GO:Molecular Function	transcription regulatory region sequence-specific DNA binding	GO:0000976	0.000370127	3.43165
GO:Molecular Function	sequence-specific double-stranded DNA binding	GO:1990837	0.000493403	3.3068
GO:Molecular Function	regulatory region nucleic acid binding	GO:0001067	0.00116208	2.93476
GO:Molecular Function	transcription regulatory region DNA binding	GO:0044212	0.00116208	2.93476
GO:Molecular Function	endopeptidase inhibitor activity	GO:0004866	0.00269065	2.57014
GO:Molecular Function	endopeptidase regulator activity	GO:0061135	0.00269065	2.57014
GO:Molecular Function	double-stranded DNA binding	GO:0003690	0.00444475	2.35215
GO:Molecular Function	peptidase inhibitor activity	GO:0030414	0.00484784	2.31445
GO:Molecular Function	peptidase regulator activity	GO:0061134	0.00526832	2.27833
GO:Molecular Function	enzyme inhibitor activity	GO:0004857	0.00925726	2.03352
GO:Molecular Function	1-pyrroline-5-carboxylate dehydrogenase activity	GO:0003842	0.0498916	1.30197
GO:Biological Process	cellular process	GO:0009987	0.00235628	2.62777
GO:Biological Process	regulation of endopeptidase activity	GO:0052548	0.00300659	2.52193
GO:Biological Process	negative regulation of endopeptidase activity	GO:0010951	0.00300659	2.52193
GO:Biological Process	negative regulation of peptidase activity	GO:0010466	0.00526832	2.27833
GO:Biological Process	negative regulation of proteolysis	GO:0045861	0.00526832	2.27833
GO:Biological Process	regulation of peptidase activity	GO:0052547	0.00570619	2.24365
GO:Biological Process	protein polymerization	GO:0051258	0.00712403	2.14727
GO:Biological Process	negative regulation of hydrolase activity	GO:0051346	0.008156	2.08852
GO:Biological Process	regulation of proteolysis	GO:0030162	0.00869797	2.06058
GO:Biological Process	negative regulation of catalytic activity	GO:0043086	0.0110389	1.95707
GO:Biological Process	regulation of nitrogen compound metabolic process	GO:0051171	0.0110522	1.95655
GO:Biological Process	regulation of primary metabolic process	GO:0080090	0.0111783	1.95163
GO:Biological Process	regulation of cellular metabolic process	GO:0031323	0.0115627	1.93694
GO:Biological Process	negative regulation of molecular function	GO:0044092	0.0116673	1.93303
GO:Biological Process	negative regulation of cellular protein metabolic process	GO:0032269	0.0143536	1.84304
GO:Biological Process	negative regulation of protein metabolic process	GO:0051248	0.0143536	1.84304
GO:Biological Process	regulation of macromolecule metabolic process	GO:0060255	0.0159619	1.79692
GO:Biological Process	supramolecular fiber organization	GO:0097435	0.0165491	1.78123
GO:Biological Process	regulation of metabolic process	GO:0019222	0.0167143	1.77691
GO:Biological Process	regulation of cellular process	GO:0050794	0.0250166	1.60177
GO:Biological Process	regulation of biological process	GO:0050789	0.0318713	1.4966
GO:Biological Process	biological regulation	GO:0065007	0.0467219	1.33048
GO:Biological Process	proline catabolic process to glutamate	GO:0010133	0.0498916	1.30197

### Sheet: Black 24 hours
Black 24 hours
source	term_name	term_id	adjusted_p_value	negative_log10_of_adjusted_p_value
GO:Molecular Function	catalytic activity	GO:0003824	0.00106297	2.97348
GO:Molecular Function	L-aspartate:2-oxoglutarate aminotransferase activity	GO:0004069	0.00907183	2.04231
GO:Molecular Function	cofactor binding	GO:0048037	0.012057	1.91876
GO:Molecular Function	coenzyme binding	GO:0050662	0.0232604	1.63338
GO:Molecular Function	oxidoreductase activity	GO:0016491	0.039415	1.40434
GO:Biological Process	small molecule metabolic process	GO:0044281	0.00545713	2.26304
GO:Biological Process	organonitrogen compound metabolic process	GO:1901564	0.00930371	2.03134
GO:Cellular Component	proton-transporting V-type ATPase complex	GO:0033176	0.0387963	1.41121

### Sheet: Royal blue 36 hours
Royal blue 36 hours
source	term_name	term_id	adjusted_p_value	negative_log10_of_adjusted_p_value
GO:Molecular Function	protein kinase regulator activity	GO:0019887	2.98749e-06	5.52469
GO:Molecular Function	kinase regulator activity	GO:0019207	4.35154e-06	5.36136
GO:Molecular Function	protein serine/threonine kinase inhibitor activity	GO:0030291	0.000105815	3.97545
GO:Molecular Function	kinase inhibitor activity	GO:0019210	0.000105815	3.97545
GO:Molecular Function	protein kinase inhibitor activity	GO:0004860	0.000105815	3.97545
GO:Molecular Function	superoxide dismutase activity	GO:0004784	0.000176322	3.75369
GO:Molecular Function	oxidoreductase activity, acting on superoxide radicals as acceptor	GO:0016721	0.000176322	3.75369
GO:Molecular Function	cyclin-dependent protein serine/threonine kinase regulator activity	GO:0016538	0.000968596	3.01386
GO:Molecular Function	enzyme regulator activity	GO:0030234	0.00199994	2.69898
GO:Molecular Function	antioxidant activity	GO:0016209	0.00763135	2.1174
GO:Molecular Function	molecular function regulator	GO:0098772	0.00874302	2.05834
GO:Molecular Function	enzyme inhibitor activity	GO:0004857	0.00925726	2.03352
GO:Molecular Function	cAMP-dependent protein kinase inhibitor activity	GO:0004862	0.0498916	1.30197
GO:Biological Process	regulation of protein serine/threonine kinase activity	GO:0071900	8.20625e-06	5.08586
GO:Biological Process	regulation of protein kinase activity	GO:0045859	1.74371e-05	4.75853
GO:Biological Process	regulation of kinase activity	GO:0043549	1.94454e-05	4.71118
GO:Biological Process	regulation of protein phosphorylation	GO:0001932	2.16019e-05	4.66551
GO:Biological Process	regulation of phosphorylation	GO:0042325	2.63804e-05	4.57872
GO:Biological Process	regulation of transferase activity	GO:0051338	4.4817e-05	4.34856
GO:Biological Process	regulation of phosphorus metabolic process	GO:0051174	8.05228e-05	4.09408
GO:Biological Process	regulation of phosphate metabolic process	GO:0019220	8.05228e-05	4.09408
GO:Biological Process	regulation of protein modification process	GO:0031399	0.000117097	3.93145
GO:Biological Process	phosphorylation	GO:0016310	0.000131796	3.8801
GO:Biological Process	cellular metabolic process	GO:0044237	0.000140024	3.8538
GO:Biological Process	regulation of cell cycle	GO:0051726	0.000146763	3.83338
GO:Biological Process	cellular response to oxidative stress	GO:0034599	0.000176322	3.75369
GO:Biological Process	cellular response to reactive oxygen species	GO:0034614	0.000176322	3.75369
GO:Biological Process	negative regulation of transferase activity	GO:0051348	0.000176322	3.75369
GO:Biological Process	removal of superoxide radicals	GO:0019430	0.000176322	3.75369
GO:Biological Process	negative regulation of phosphorylation	GO:0042326	0.000176322	3.75369
GO:Biological Process	negative regulation of kinase activity	GO:0033673	0.000176322	3.75369
GO:Biological Process	cellular response to oxygen radical	GO:0071450	0.000176322	3.75369
GO:Biological Process	response to oxygen radical	GO:0000305	0.000176322	3.75369
GO:Biological Process	negative regulation of protein kinase activity	GO:0006469	0.000176322	3.75369
GO:Biological Process	negative regulation of protein serine/threonine kinase activity	GO:0071901	0.000176322	3.75369
GO:Biological Process	cellular response to superoxide	GO:0071451	0.000176322	3.75369
GO:Biological Process	negative regulation of protein phosphorylation	GO:0001933	0.000176322	3.75369
GO:Biological Process	response to superoxide	GO:0000303	0.000176322	3.75369
GO:Biological Process	response to reactive oxygen species	GO:0000302	0.00026443	3.57769
GO:Biological Process	response to inorganic substance	GO:0010035	0.000370127	3.43165
GO:Biological Process	protein phosphorylation	GO:0006468	0.000425897	3.3707
GO:Biological Process	negative regulation of phosphate metabolic process	GO:0045936	0.000493403	3.3068
GO:Biological Process	negative regulation of protein modification process	GO:0031400	0.000493403	3.3068
GO:Biological Process	negative regulation of phosphorus metabolic process	GO:0010563	0.000493403	3.3068
GO:Biological Process	superoxide metabolic process	GO:0006801	0.000792648	3.10092
GO:Biological Process	phosphate-containing compound metabolic process	GO:0006796	0.000964178	3.01584
GO:Biological Process	phosphorus metabolic process	GO:0006793	0.000991852	3.00355
GO:Biological Process	regulation of cellular protein metabolic process	GO:0032268	0.00116219	2.93472
GO:Biological Process	regulation of protein metabolic process	GO:0051246	0.00125919	2.89991
GO:Biological Process	cellular response to oxygen-containing compound	GO:1901701	0.00160161	2.79544
GO:Biological Process	reactive oxygen species metabolic process	GO:0072593	0.00160161	2.79544
GO:Biological Process	response to oxygen-containing compound	GO:1901700	0.00184764	2.73338
GO:Biological Process	negative regulation of cellular process	GO:0048523	0.00204535	2.68923
GO:Biological Process	regulation of cyclin-dependent protein kinase activity	GO:1904029	0.00211117	2.67548
GO:Biological Process	regulation of cyclin-dependent protein serine/threonine kinase activity	GO:0000079	0.00211117	2.67548
GO:Biological Process	cellular process	GO:0009987	0.00235628	2.62777
GO:Biological Process	cell cycle	GO:0007049	0.00304214	2.51682
GO:Biological Process	regulation of catalytic activity	GO:0050790	0.00316261	2.49995
GO:Biological Process	metabolic process	GO:0008152	0.00364934	2.43779
GO:Biological Process	regulation of molecular function	GO:0065009	0.00374373	2.4267
GO:Biological Process	negative regulation of cell cycle	GO:0045786	0.00484784	2.31445
GO:Biological Process	response to oxidative stress	GO:0006979	0.00484784	2.31445
GO:Biological Process	negative regulation of biological process	GO:0048519	0.0065665	2.18267
GO:Biological Process	cellular response to stress	GO:0033554	0.00676596	2.16967
GO:Biological Process	cellular oxidant detoxification	GO:0098869	0.00763135	2.1174
GO:Biological Process	cellular response to toxic substance	GO:0097237	0.008156	2.08852
GO:Biological Process	response to toxic substance	GO:0009636	0.008156	2.08852
GO:Biological Process	detoxification	GO:0098754	0.008156	2.08852
GO:Biological Process	cellular detoxification	GO:1990748	0.008156	2.08852
GO:Biological Process	negative regulation of catalytic activity	GO:0043086	0.0110389	1.95707
GO:Biological Process	regulation of nitrogen compound metabolic process	GO:0051171	0.0110522	1.95655
GO:Biological Process	regulation of primary metabolic process	GO:0080090	0.0111783	1.95163
GO:Biological Process	regulation of cellular metabolic process	GO:0031323	0.0115627	1.93694
GO:Biological Process	negative regulation of molecular function	GO:0044092	0.0116673	1.93303
GO:Biological Process	negative regulation of protein metabolic process	GO:0051248	0.0143536	1.84304
GO:Biological Process	negative regulation of cellular protein metabolic process	GO:0032269	0.0143536	1.84304
GO:Biological Process	regulation of macromolecule metabolic process	GO:0060255	0.0159619	1.79692
GO:Biological Process	response to stress	GO:0006950	0.0161316	1.79232
GO:Biological Process	regulation of metabolic process	GO:0019222	0.0167143	1.77691
GO:Biological Process	protein modification process	GO:0036211	0.0196971	1.7056
GO:Biological Process	cellular protein modification process	GO:0006464	0.0196971	1.7056
GO:Biological Process	regulation of cellular process	GO:0050794	0.0250166	1.60177
GO:Biological Process	macromolecule modification	GO:0043412	0.0282779	1.54855
GO:Biological Process	regulation of biological process	GO:0050789	0.0318713	1.4966
GO:Biological Process	biological regulation	GO:0065007	0.0467219	1.33048
GO:Biological Process	cellular response to chemical stimulus	GO:0070887	0.0495355	1.30508
GO:Cellular Component	catalytic complex	GO:1902494	0.0238605	1.62232

### Sheet: Light yellow 48 hours
Light yellow 48 hours
source	term_name	term_id	adjusted_p_value	negative_log10_of_adjusted_p_value
GO:Molecular Function	NEDD8 activating enzyme activity	GO:0019781	0.000176322	3.75369
GO:Molecular Function	ubiquitin-like modifier activating enzyme activity	GO:0008641	0.00116208	2.93476
GO:Molecular Function	cytochrome-c oxidase activity	GO:0004129	0.00184764	2.73338
GO:Molecular Function	heme-copper terminal oxidase activity	GO:0015002	0.00184764	2.73338
GO:Molecular Function	oxidoreductase activity acting on a heme group of donors	GO:0016675	0.00184764	2.73338
GO:Molecular Function	oxidoreductase activity acting on a heme group of donors, oxygen as acceptor	GO:0016676	0.00184764	2.73338
GO:Molecular Function	ligase activity forming carbon-sulfur bonds	GO:0016877	0.00211117	2.67548
GO:Molecular Function	electron transfer activity	GO:0009055	0.0240625	1.61866
GO:Molecular Function	proton transmembrane transporter activity	GO:0015078	0.024983	1.60236
GO:Biological Process	protein neddylation	GO:0045116	0.000176322	3.75369
GO:Biological Process	proton transmembrane transport	GO:1902600	0.0288354	1.54007
GO:Biological Process	electron transport chain	GO:0022900	0.0444615	1.35202
GO:Cellular Component	mitochondrial inner membrane	GO:0005743	0.0436509	1.36001
GO:Cellular Component	organelle inner membrane	GO:0019866	0.0468549	1.32924

### Sheet: Dark red 60 hours
Dark red 60 hours
source	term_name	term_id	adjusted_p_value	negative_log10_of_adjusted_p_value
GO:Molecular Function	histone methyltransferase activity (H3-K4 specific)	GO:0042800	0.00137482	2.86175
GO:Molecular Function	histone-lysine N-methyltransferase activity	GO:0018024	0.0070051	2.15459
GO:Molecular Function	histone methyltransferase activity	GO:0042054	0.00747085	2.12663
GO:Molecular Function	lysine N-methyltransferase activity	GO:0016278	0.00895748	2.04781
GO:Molecular Function	protein-lysine N-methyltransferase activity	GO:0016279	0.00895748	2.04781
GO:Molecular Function	protein methyltransferase activity	GO:0008276	0.013576	1.86723
GO:Molecular Function	N-methyltransferase activity	GO:0008170	0.0162411	1.78938
GO:Molecular Function	S-adenosylmethionine-dependent methyltransferase activity	GO:0008757	0.0302021	1.51996
GO:Cellular Component	endomembrane system	GO:0012505	0.00914488	2.03882
GO:Cellular Component	membrane-bounded organelle	GO:0043227	0.0200081	1.69879
GO:Cellular Component	RNA polymerase I complex	GO:0005736	0.0499369	1.30158
